# Cell phenotypes in the biomedical literature: a systematic analysis and text mining corpus

**DOI:** 10.64898/2026.02.11.705457

**Authors:** Noam H. Rotenberg, Robert Leaman, Rezarta Islamaj, Helena Kuivaniemi, Gerard Tromp, Brian Fluharty, Savannah Richardson, Caroline Eastwood, Matthew Diller, Bingfang Xu, Ajith V. Pankajam, David Osumi-Sutherland, Zhiyong Lu, Richard H. Scheuermann

**Author notes:** These authors contributed equally to this work (Noam H. Rotenberg, Robert Leaman).

## Abstract

The variety of cell phenotypes identified by single-cell technologies is rapidly expanding, yet this knowledge is dispersed across the scientific literature and incompletely represented in structured resources. We present the CellLink corpus, a manually annotated collection of over 22,000 mentions of human and mouse cell populations in recent journal articles, distinguishing specific cell phenotypes, heterogeneous cell populations, and vague cell populations, and linking to Cell Ontology (CL) terms as either exact or related matches, covering nearly half of the terms in the current CL. A systematic analysis reveals lineage-specific patterns in how authors utilize anatomical context, molecular signatures, functional roles, developmental stage, and other attributes in cell naming. We show that fine-tuning transformer-based models on CellLink yields strong performance for named entity recognition, while embedding-based approaches support zero-shot entity linking and distinguishing exact from related matches. We further demonstrate the utility of CellLink to expand and refine the chondrocyte branch of CL.
