## Supplementary material for "Cell phenotypes in the biomedical literature: a systematic analysis and text mining corpus": Cell naming motif data

### Sheet: Lineage
filter	value	motif	Epithelial	Endothelial	Mesenchymal/stromal	Muscle	Hematopoietic	Neuronal	Glial	Stem/progenitor	Germ line	Trophoblast/placental	Other
cell_phenotype(exact)	k_count	root	540.488	122.104	229.343	85.7143	1380.71	478.579	96.3222	285.535	91	78.0119	71.5312
cell_phenotype(exact)	k_count	anatomical	381.323	126.429	128.333	61	241.728	194.949	32.6667	128.405	4	33.5	49
cell_phenotype(exact)	k_count	lineage	183.646	124.637	54.3595	4	222.417	34.7605	29.9167	155.498	24	25.0025	9.76333
cell_phenotype(exact)	k_count	developmental	62.6292	0.2	27.8333	6	245.267	66.6802	13.3333	220.55	46	22.5074	6
cell_phenotype(exact)	k_count	appearance	131.524	19.5	41.8333	11.7143	182.833	150.452	7.83333	5	6	12	7.30952
cell_phenotype(exact)	k_count	role	26.5	1	7	6	398.5	70	0	2	12	2	15
cell_phenotype(exact)	k_count	variant	80.5	14	5.66667	7.8	288.996	32.9352	4.26852	3.33333	7	1.5	1
cell_phenotype(exact)	k_count	molecular signaling	41.875	6	6	2	87.625	109.475	6	6	4	3.025	4
cell_phenotype(exact)	k_count	molecular signature	24	1	8	2	546.333	31.3333	3.33333	5	0	0	0
cell_phenotype(exact)	k_count	eponym	28	2	4	2	28.6667	21.6667	31.6667	10	0	3	0
cell_phenotype(exact)	k_count	species	10	17	6	4	11.825	4.325	3.6	21	13	2	1.25
cell_phenotype(exact)	k_count	state	12.5	2	7	3	288.167	16.6667	5.66667	12	2	1	0
cell_phenotype(exact)	k_count	disease	6.11765	6.5	4	1	39.2235	7.65882	0	5	0	5.5	1
cell_phenotype(exact)	k_count	stimulus	0	0	0	0	1	4	0	0	0	0	0
cell_phenotype(exact)	k_count	unknown token	42.5	2	6.5	2	113.833	16.3333	1.33333	7	2	0.5	1
filter	value	motif	Epithelial	Endothelial	Mesenchymal/stromal	Muscle	Hematopoietic	Neuronal	Glial	Stem/progenitor	Germ line	Trophoblast/placental	Other
cell_phenotype(exact)	rate	root	0.343909	0.27478	0.427983	0.432401	0.338647	0.386009	0.408248	0.329595	0.43128	0.411571	0.428705
cell_phenotype(exact)	rate	anatomical	0.242633	0.284512	0.239486	0.307726	0.0592888	0.15724	0.138453	0.148219	0.0189573	0.176737	0.29367
cell_phenotype(exact)	rate	lineage	0.116853	0.280481	0.101442	0.0201787	0.0545524	0.0280368	0.126797	0.179492	0.113744	0.131907	0.0585142
cell_phenotype(exact)	rate	developmental	0.0398506	0.000450076	0.0519406	0.0302681	0.0601569	0.0537824	0.0565114	0.254582	0.218009	0.118743	0.0359596
cell_phenotype(exact)	rate	appearance	0.0836877	0.0438824	0.0780663	0.0590948	0.0448438	0.121351	0.0332004	0.00577153	0.028436	0.0633089	0.0438079
cell_phenotype(exact)	rate	role	0.0168618	0.00225038	0.0130629	0.0302681	0.0977406	0.05646	0	0.00230861	0.056872	0.0105515	0.0898989
cell_phenotype(exact)	rate	variant	0.0512216	0.0315053	0.0105747	0.0393485	0.0708825	0.0265646	0.0180915	0.00384769	0.0331754	0.00791362	0.00599326
cell_phenotype(exact)	rate	molecular signaling	0.0266448	0.0135023	0.0111968	0.0100894	0.0214919	0.0882995	0.0254301	0.00692584	0.0189573	0.0159591	0.023973
cell_phenotype(exact)	rate	molecular signature	0.015271	0.00225038	0.014929	0.0100894	0.134	0.0252726	0.0141278	0.00577153	0	0	0
cell_phenotype(exact)	rate	eponym	0.0178162	0.00450076	0.00746451	0.0100894	0.00703111	0.0174757	0.134214	0.0115431	0	0.0158272	0
cell_phenotype(exact)	rate	species	0.00636293	0.0382565	0.0111968	0.0201787	0.00290033	0.00348842	0.0152581	0.0242404	0.0616114	0.0105515	0.00749158
cell_phenotype(exact)	rate	state	0.00795366	0.00450076	0.0130629	0.015134	0.070679	0.0134429	0.0240173	0.0138517	0.00947867	0.00527575	0
cell_phenotype(exact)	rate	disease	0.00389262	0.0146275	0.00746451	0.00504468	0.0096204	0.00617739	0	0.00577153	0	0.0290166	0.00599326
cell_phenotype(exact)	rate	stimulus	0	0	0	0	0.000245271	0.00322629	0	0	0	0	0
cell_phenotype(exact)	rate	unknown token	0.0270425	0.00450076	0.0121298	0.0100894	0.02792	0.013174	0.00565114	0.00808015	0.00947867	0.00263787	0.00599326
filter	value	motif	Epithelial	Endothelial	Mesenchymal/stromal	Muscle	Hematopoietic	Neuronal	Glial	Stem/progenitor	Germ line	Trophoblast/placental	Other
cell_phenotype(exact)	comp_rate	root	0.355289	0.355289	0.355289	0.355289	0.355289	0.355289	0.355289	0.355289	0.355289	0.355289	0.355289
cell_phenotype(exact)	comp_rate	anatomical	0.141869	0.141869	0.141869	0.141869	0.141869	0.141869	0.141869	0.141869	0.141869	0.141869	0.141869
cell_phenotype(exact)	comp_rate	lineage	0.0891476	0.0891476	0.0891476	0.0891476	0.0891476	0.0891476	0.0891476	0.0891476	0.0891476	0.0891476	0.0891476
cell_phenotype(exact)	comp_rate	developmental	0.0736392	0.0736392	0.0736392	0.0736392	0.0736392	0.0736392	0.0736392	0.0736392	0.0736392	0.0736392	0.0736392
cell_phenotype(exact)	comp_rate	appearance	0.0591578	0.0591578	0.0591578	0.0591578	0.0591578	0.0591578	0.0591578	0.0591578	0.0591578	0.0591578	0.0591578
cell_phenotype(exact)	comp_rate	role	0.0554605	0.0554605	0.0554605	0.0554605	0.0554605	0.0554605	0.0554605	0.0554605	0.0554605	0.0554605	0.0554605
cell_phenotype(exact)	comp_rate	variant	0.0459089	0.0459089	0.0459089	0.0459089	0.0459089	0.0459089	0.0459089	0.0459089	0.0459089	0.0459089	0.0459089
cell_phenotype(exact)	comp_rate	molecular signaling	0.0283465	0.0283465	0.0283465	0.0283465	0.0283465	0.0283465	0.0283465	0.0283465	0.0283465	0.0283465	0.0283465
cell_phenotype(exact)	comp_rate	molecular signature	0.0637795	0.0637795	0.0637795	0.0637795	0.0637795	0.0637795	0.0637795	0.0637795	0.0637795	0.0637795	0.0637795
cell_phenotype(exact)	comp_rate	eponym	0.0134543	0.0134543	0.0134543	0.0134543	0.0134543	0.0134543	0.0134543	0.0134543	0.0134543	0.0134543	0.0134543
cell_phenotype(exact)	comp_rate	species	0.00965423	0.00965423	0.00965423	0.00965423	0.00965423	0.00965423	0.00965423	0.00965423	0.00965423	0.00965423	0.00965423
cell_phenotype(exact)	comp_rate	state	0.0359466	0.0359466	0.0359466	0.0359466	0.0359466	0.0359466	0.0359466	0.0359466	0.0359466	0.0359466	0.0359466
cell_phenotype(exact)	comp_rate	disease	0.00780555	0.00780555	0.00780555	0.00780555	0.00780555	0.00780555	0.00780555	0.00780555	0.00780555	0.00780555	0.00780555
cell_phenotype(exact)	comp_rate	stimulus	0.000513523	0.000513523	0.000513523	0.000513523	0.000513523	0.000513523	0.000513523	0.000513523	0.000513523	0.000513523	0.000513523
cell_phenotype(exact)	comp_rate	unknown token	0.0200274	0.0200274	0.0200274	0.0200274	0.0200274	0.0200274	0.0200274	0.0200274	0.0200274	0.0200274	0.0200274
filter	value	motif	Epithelial	Endothelial	Mesenchymal/stromal	Muscle	Hematopoietic	Neuronal	Glial	Stem/progenitor	Germ line	Trophoblast/placental	Other
cell_phenotype(exact)	pvalue	root	0.342832	0.000347407	0.00059471	0.0213873	0.0271859	0.0241097	0.102739	0.126929	0.0255104	0.112105	0.0432944
cell_phenotype(exact)	pvalue	anatomical	4.73861e-26	1.23811e-14	2.83796e-09	2.21018e-09	3.62617e-63	0.121972	1	0.62617	1.18053e-09	0.145393	5.60082e-07
cell_phenotype(exact)	pvalue	lineage	0.000195132	1.54788e-31	0.362407	0.000140667	1.05695e-16	6.49072e-18	0.050925	1.02295e-16	0.225189	0.0544368	0.220942
cell_phenotype(exact)	pvalue	developmental	4.24977e-08	3.63461e-15	0.0570903	0.0140604	0.000777404	0.00760729	0.3192	2.65701e-60	2.63124e-11	0.0175361	0.0730854
cell_phenotype(exact)	pvalue	appearance	7.30076e-05	0.227903	0.0664025	0.880021	6.69317e-05	3.81964e-16	0.126567	1.18203e-16	0.0573033	0.758143	0.414185
cell_phenotype(exact)	pvalue	role	8.7536e-15	5.38339e-10	6.66951e-07	0.159168	1.03807e-26	0.852339	2.5475e-06	1.06874e-18	0.880142	0.00359566	0.0611096
cell_phenotype(exact)	pvalue	variant	0.334884	0.172519	1.11706e-05	0.86521	1.22986e-12	0.000660705	0.0284433	5.82045e-14	0.508319	0.013822	0.00808724
cell_phenotype(exact)	pvalue	molecular signaling	0.7612	0.0615961	0.0126421	0.191078	0.00816044	1.78214e-24	1	1.33008e-05	0.535145	0.384744	1
cell_phenotype(exact)	pvalue	molecular signature	1.73324e-20	9.71917e-12	7.52823e-08	0.000393532	1.57288e-58	5.09468e-10	0.000263073	1.68307e-18	1.55504e-06	7.94674e-06	3.97799e-05
cell_phenotype(exact)	pvalue	eponym	0.152603	0.142672	0.34303	1	0.000173901	0.175678	3.29829e-22	0.767528	0.124611	0.745351	0.180456
cell_phenotype(exact)	pvalue	species	0.242754	2.36114e-06	0.654785	0.126365	5.41776e-07	0.0132213	0.296886	0.000154848	1.94255e-07	0.706785	1
cell_phenotype(exact)	pvalue	state	8.23737e-13	3.0251e-05	0.00231229	0.127656	4.12212e-26	2.77787e-06	0.4848	0.000157715	0.0387652	0.0169462	0.00522832
cell_phenotype(exact)	pvalue	disease	0.0829873	0.167928	1	1	0.211422	0.746021	0.272159	0.696893	0.419876	0.0040366	1
cell_phenotype(exact)	pvalue	stimulus	1	1	1	1	0.729838	0.00412536	1	1	1	1	1
cell_phenotype(exact)	pvalue	unknown token	0.0706716	0.0156937	0.165046	0.448109	0.000625753	0.0835355	0.0990486	0.00738163	0.453701	0.0365078	0.270948
filter	value	motif	Epithelial	Endothelial	Mesenchymal/stromal	Muscle	Hematopoietic	Neuronal	Glial	Stem/progenitor	Germ line	Trophoblast/placental	Other
cell_phenotype(exact)	qvalue	root	0.61079	0.00162233	0.00260515	0.0687449	0.0851709	0.0769688	0.244498	0.28821	0.0804309	0.265512	0.124597
cell_phenotype(exact)	qvalue	anatomical	9.77338e-25	1.42527e-13	2.42206e-08	1.91937e-08	1.19664e-61	0.282132	1	0.959611	1.06248e-08	0.31845	3.96058e-06
cell_phenotype(exact)	qvalue	lineage	0.000956342	4.25668e-30	0.636139	0.000732949	1.45331e-15	9.73609e-17	0.144045	1.44675e-15	0.450418	0.150538	0.444578
cell_phenotype(exact)	qvalue	developmental	3.39297e-07	4.61316e-14	0.156699	0.0473461	0.00331737	0.0274862	0.5852	8.22013e-59	2.55385e-10	0.0571075	0.186757
cell_phenotype(exact)	qvalue	appearance	0.000406054	0.453059	0.172996	1	0.000385246	4.97559e-15	0.28821	1.58136e-15	0.156699	1	0.706972
cell_phenotype(exact)	qvalue	role	1.05684e-13	4.93478e-09	4.64987e-06	0.345563	2.33566e-25	1	1.70407e-05	1.76342e-17	1	0.0142388	0.163048
cell_phenotype(exact)	qvalue	variant	0.60801	0.364944	6.9993e-05	1	1.29528e-11	0.0028439	0.08855	6.4025e-13	0.819603	0.0468623	0.0287999
cell_phenotype(exact)	qvalue	molecular signaling	1	0.163048	0.0434573	0.395748	0.028853	3.39293e-23	1	8.22986e-05	0.85132	0.665903	1
cell_phenotype(exact)	qvalue	molecular signature	3.06412e-19	9.81835e-11	5.91504e-07	0.00182054	4.57984e-57	4.75824e-09	0.00125212	2.68748e-17	1.06909e-05	5.10862e-05	0.000237242
cell_phenotype(exact)	qvalue	eponym	0.332768	0.314696	0.61079	1	0.000869505	0.369825	6.04686e-21	1	0.286895	1	0.376006
cell_phenotype(exact)	qvalue	species	0.467562	1.60105e-05	0.982177	0.28821	3.88665e-06	0.0451349	0.555871	0.000797918	1.47933e-06	1	1
cell_phenotype(exact)	qvalue	state	8.86413e-12	0.000182613	0.00930557	0.288538	8.87153e-25	1.83339e-05	0.792	0.000797918	0.113543	0.0555522	0.0193136
cell_phenotype(exact)	qvalue	disease	0.208733	0.356756	1	1	0.430675	1	0.512238	1	0.711253	0.0156103	1
cell_phenotype(exact)	qvalue	stimulus	1	1	1	1	1	0.0158299	1	1	1	1	1
cell_phenotype(exact)	qvalue	unknown token	0.1822	0.052137	0.353669	0.751912	0.00271709	0.208839	0.237875	0.026867	0.758722	0.109523	0.511905
filter	value	motif	Epithelial	Endothelial	Mesenchymal/stromal	Muscle	Hematopoietic	Neuronal	Glial	Stem/progenitor	Germ line	Trophoblast/placental	Other
cell_phenotype(related)	k_count	root	150.881	65.6667	138.333	14.5	665.583	270.583	51.25	151.917	26.5	29.5833	47.0357
cell_phenotype(related)	k_count	anatomical	94.9167	38.5	52.25	9	163.333	146.798	23.75	96.75	3	11.75	35.7857
cell_phenotype(related)	k_count	lineage	39.3333	55.1667	42.75	3	96.9167	21.0833	12.8333	71.6667	6.5	4.83333	12.9167
cell_phenotype(related)	k_count	developmental	50.1667	16	25.6667	3.5	107.583	32.5	12.4167	156.833	20.5	8.33333	10.5
cell_phenotype(related)	k_count	appearance	44.75	6	15.75	4	99.0833	51	6.5	17	3	6	11.9167
cell_phenotype(related)	k_count	role	6.5	2	15	1	162.333	59.3333	6.33333	7	4	0	4.5
cell_phenotype(related)	k_count	variant	10.9643	4	9.25	2	78	31.7857	6	3.5	5	2	1
cell_phenotype(related)	k_count	molecular signaling	12.625	6	4	0	45	76.7083	2.83333	7	0	0	3.5
cell_phenotype(related)	k_count	molecular signature	41	13.1667	38.25	0	369.333	70.5833	8.58333	36.9167	0	4.83333	10.6667
cell_phenotype(related)	k_count	eponym	13	2	2	0	11	11.75	6.25	4.5	2	0.5	1
cell_phenotype(related)	k_count	species	2	3.5	1.5	3	8	2	0	2.5	1	1	0.5
cell_phenotype(related)	k_count	state	5.66667	7.5	16.5	0.5	188.667	17.5	3.5	15	1	2	3.33333
cell_phenotype(related)	k_count	disease	17.8333	4	23.8333	0	85.3333	2.5	4	13	1	1.5	3
cell_phenotype(related)	k_count	stimulus	0	0	2	0	1	11	0	0	0	0	0
cell_phenotype(related)	k_count	unknown token	16.5	3	2	1	56.6667	23.6667	7.16667	10.1667	0	3.33333	0
filter	value	motif	Epithelial	Endothelial	Mesenchymal/stromal	Muscle	Hematopoietic	Neuronal	Glial	Stem/progenitor	Germ line	Trophoblast/placental	Other
cell_phenotype(related)	rate	root	0.298103	0.289919	0.355537	0.349398	0.311335	0.326479	0.33847	0.25586	0.360544	0.390969	0.322926
cell_phenotype(related)	rate	anatomical	0.187532	0.169978	0.13429	0.216867	0.0764013	0.177122	0.156852	0.162947	0.0408163	0.155286	0.245689
cell_phenotype(related)	rate	lineage	0.0777128	0.243561	0.109874	0.0722892	0.0453341	0.0254386	0.0847551	0.120702	0.0884354	0.0638767	0.08868
cell_phenotype(related)	rate	developmental	0.0991168	0.0706402	0.065967	0.0843373	0.0503235	0.0392137	0.0820033	0.26414	0.278912	0.110132	0.0720883
cell_phenotype(related)	rate	appearance	0.0884148	0.0264901	0.0404798	0.0963855	0.0463475	0.0615354	0.0429279	0.0286316	0.0408163	0.0792952	0.0818145
cell_phenotype(related)	rate	role	0.0128424	0.00883002	0.0385522	0.0240964	0.0759336	0.0715902	0.0418272	0.0117895	0.0544218	0	0.030895
cell_phenotype(related)	rate	variant	0.0216627	0.01766	0.0237738	0.0481928	0.0364855	0.0383519	0.0396258	0.00589474	0.0680272	0.0264317	0.00686555
cell_phenotype(related)	rate	molecular signaling	0.0249438	0.0264901	0.0102806	0	0.0210493	0.0925544	0.0187122	0.0117895	0	0	0.0240294
cell_phenotype(related)	rate	molecular signature	0.0810058	0.058131	0.098308	0	0.172761	0.0851641	0.0566868	0.0621754	0	0.0638767	0.0732325
cell_phenotype(related)	rate	eponym	0.0256848	0.00883002	0.00514029	0	0.0051454	0.0141773	0.0412768	0.00757895	0.0272109	0.00660793	0.00686555
cell_phenotype(related)	rate	species	0.0039515	0.0154525	0.00385522	0.0722892	0.00374211	0.00241315	0	0.00421053	0.0136054	0.0132159	0.00343277
cell_phenotype(related)	rate	state	0.0111959	0.0331126	0.0424074	0.0120482	0.0882513	0.0211151	0.023115	0.0252632	0.0136054	0.0264317	0.0228852
cell_phenotype(related)	rate	disease	0.0352342	0.01766	0.0612551	0	0.0399158	0.00301644	0.0264172	0.0218947	0.0136054	0.0198238	0.0205966
cell_phenotype(related)	rate	stimulus	0	0	0.00514029	0	0.000467763	0.0132723	0	0	0	0	0
cell_phenotype(related)	rate	unknown token	0.0325999	0.013245	0.00514029	0.0240964	0.0265066	0.0285556	0.0473308	0.0171228	0	0.0440529	0
filter	value	motif	Epithelial	Endothelial	Mesenchymal/stromal	Muscle	Hematopoietic	Neuronal	Glial	Stem/progenitor	Germ line	Trophoblast/placental	Other
cell_phenotype(related)	comp_rate	root	0.343909	0.27478	0.427983	0.432401	0.338647	0.386009	0.408248	0.329595	0.43128	0.411571	0.428705
cell_phenotype(related)	comp_rate	anatomical	0.242633	0.284512	0.239486	0.307726	0.0592888	0.15724	0.138453	0.148219	0.0189573	0.176737	0.29367
cell_phenotype(related)	comp_rate	lineage	0.116853	0.280481	0.101442	0.0201787	0.0545524	0.0280368	0.126797	0.179492	0.113744	0.131907	0.0585142
cell_phenotype(related)	comp_rate	developmental	0.0398506	0.000450076	0.0519406	0.0302681	0.0601569	0.0537824	0.0565114	0.254582	0.218009	0.118743	0.0359596
cell_phenotype(related)	comp_rate	appearance	0.0836877	0.0438824	0.0780663	0.0590948	0.0448438	0.121351	0.0332004	0.00577153	0.028436	0.0633089	0.0438079
cell_phenotype(related)	comp_rate	role	0.0168618	0.00225038	0.0130629	0.0302681	0.0977406	0.05646	0	0.00230861	0.056872	0.0105515	0.0898989
cell_phenotype(related)	comp_rate	variant	0.0512216	0.0315053	0.0105747	0.0393485	0.0708825	0.0265646	0.0180915	0.00384769	0.0331754	0.00791362	0.00599326
cell_phenotype(related)	comp_rate	molecular signaling	0.0266448	0.0135023	0.0111968	0.0100894	0.0214919	0.0882995	0.0254301	0.00692584	0.0189573	0.0159591	0.023973
cell_phenotype(related)	comp_rate	molecular signature	0.015271	0.00225038	0.014929	0.0100894	0.134	0.0252726	0.0141278	0.00577153	0	0	0
cell_phenotype(related)	comp_rate	eponym	0.0178162	0.00450076	0.00746451	0.0100894	0.00703111	0.0174757	0.134214	0.0115431	0	0.0158272	0
cell_phenotype(related)	comp_rate	species	0.00636293	0.0382565	0.0111968	0.0201787	0.00290033	0.00348842	0.0152581	0.0242404	0.0616114	0.0105515	0.00749158
cell_phenotype(related)	comp_rate	state	0.00795366	0.00450076	0.0130629	0.015134	0.070679	0.0134429	0.0240173	0.0138517	0.00947867	0.00527575	0
cell_phenotype(related)	comp_rate	disease	0.00389262	0.0146275	0.00746451	0.00504468	0.0096204	0.00617739	0	0.00577153	0	0.0290166	0.00599326
cell_phenotype(related)	comp_rate	stimulus	0	0	0	0	0.000245271	0.00322629	0	0	0	0	0
cell_phenotype(related)	comp_rate	unknown token	0.0270425	0.00450076	0.0121298	0.0100894	0.02792	0.013174	0.00565114	0.00808015	0.00947867	0.00263787	0.00599326
filter	value	motif	Epithelial	Endothelial	Mesenchymal/stromal	Muscle	Hematopoietic	Neuronal	Glial	Stem/progenitor	Germ line	Trophoblast/placental	Other
cell_phenotype(related)	pvalue	root	0.03135	0.551793	0.00346567	0.215333	0.0080234	0.000465698	0.0822768	0.000118571	0.196499	0.816319	0.00939979
cell_phenotype(related)	pvalue	anatomical	0.0036383	6.19096e-05	2.70078e-07	0.241719	0.00132928	0.115334	0.478742	0.298678	0.165791	0.764662	0.237599
cell_phenotype(related)	pvalue	lineage	0.00443723	0.236181	0.556178	0.0526753	0.0631476	0.751783	0.143043	0.000140398	0.465956	0.0914721	0.113121
cell_phenotype(related)	pvalue	developmental	7.51912e-09	3.33423e-30	0.206786	0.0377303	0.0621018	0.05388	0.215253	0.604407	0.262868	0.8597	0.0436174
cell_phenotype(related)	pvalue	appearance	0.630536	0.254409	0.00443831	0.312523	0.714645	1.39077e-08	0.644819	1.20967e-07	0.470184	0.48277	0.0385839
cell_phenotype(related)	pvalue	role	0.489298	0.0926493	0.000237076	1	0.000466085	0.0706262	0	0.000539308	1	1	0.00532756
cell_phenotype(related)	pvalue	variant	0.00117844	0.336723	0.0242568	0.681303	1.64412e-11	0.0391401	0.0576146	0.298711	0.099475	0.121848	0.584241
cell_phenotype(related)	pvalue	molecular signaling	1	0.134132	1	1	1	0.624377	1	0.13827	0.408398	0.637082	0.782158
cell_phenotype(related)	pvalue	molecular signature	1.36334e-17	1.10267e-14	1.87016e-19	1	4.27556e-07	1.76377e-18	0.000327335	6.31303e-26	1	0	0
cell_phenotype(related)	pvalue	eponym	0.17632	0.270572	1	1	0.363758	0.596628	0.000177608	0.338929	0	0.636446	0
cell_phenotype(related)	pvalue	species	0.777019	0.118316	0.338647	0.0526753	0.41773	1	0.180787	0.000135659	0.0908326	0.553437	0.632392
cell_phenotype(related)	pvalue	state	0.307034	1.05163e-05	7.15413e-05	1	0.00203831	0.0479958	0.786642	0.031777	0.505776	0.0613813	0
cell_phenotype(related)	pvalue	disease	3.7925e-12	0.57728	7.34739e-15	1	8.55697e-27	0.259744	0	5.76427e-05	0	1	0.0582656
cell_phenotype(related)	pvalue	stimulus	1	1	0	1	0.408122	0.00010654	1	1	1	1	1
cell_phenotype(related)	pvalue	unknown token	0.491935	0.0830715	0.345653	0.346822	0.792767	0.000582149	2.79188e-05	0.0326829	1	0.00111747	1
filter	value	motif	Epithelial	Endothelial	Mesenchymal/stromal	Muscle	Hematopoietic	Neuronal	Glial	Stem/progenitor	Germ line	Trophoblast/placental	Other
cell_phenotype(related)	qvalue	root	0.096989	0.872456	0.0138347	0.435061	0.0287796	0.00211662	0.208733	0.000637963	0.40528	1	0.0327669
cell_phenotype(related)	qvalue	anatomical	0.0142933	0.000360533	2.02559e-06	0.467562	0.00548327	0.27057	0.787299	0.555871	0.353735	1	0.466713
cell_phenotype(related)	qvalue	lineage	0.0166437	0.465776	0.873994	0.147312	0.165387	1	0.314696	0.000732949	0.773988	0.224152	0.266641
cell_phenotype(related)	qvalue	developmental	6.30842e-08	8.59218e-29	0.422972	0.111835	0.163513	0.149835	0.435061	0.934942	0.50046	1	0.124801
cell_phenotype(related)	qvalue	appearance	0.963181	0.48811	0.0166437	0.577234	1	1.14739e-07	0.97144	9.35602e-07	0.777998	0.791295	0.113543
cell_phenotype(related)	qvalue	role	0.796719	0.225918	0.0011409	1	0.00211662	0.1822	0	0.00240502	1	1	0.0195344
cell_phenotype(related)	qvalue	variant	0.0049019	0.60801	0.0769688	1	1.62768e-10	0.113967	0.156699	0.555871	0.237875	0.282132	0.909431
cell_phenotype(related)	qvalue	molecular signaling	1	0.30043	1	1	1	0.959611	1	0.308306	0.699505	0.964391	1
cell_phenotype(related)	qvalue	molecular signature	1.98486e-16	1.29957e-13	3.19217e-18	1	3.11235e-06	2.72833e-17	0.00154315	1.24998e-24	1	0	0
cell_phenotype(related)	qvalue	eponym	0.369825	0.511905	1	1	0.636255	0.925803	0.000879159	0.60801	0	0.964391	0
cell_phenotype(related)	qvalue	species	1	0.276257	0.60801	0.147312	0.710571	1	0.376006	0.000722058	0.223692	0.872456	0.963181
cell_phenotype(related)	qvalue	state	0.569221	6.67383e-05	0.00040242	1	0.00833855	0.13654	1	0.0976995	0.818168	0.163048	0
cell_phenotype(related)	qvalue	disease	3.91102e-11	0.901431	9.0924e-14	1	2.017e-25	0.496422	0	0.00033968	0	1	0.157604
cell_phenotype(related)	qvalue	stimulus	1	1	0	1	0.699505	0.00057953	1	1	1	1	1
cell_phenotype(related)	qvalue	unknown token	0.798386	0.208733	0.613132	0.613132	1	0.00257289	0.000170615	0.0998643	1	0.00472774	1
filter	value	motif	Epithelial	Endothelial	Mesenchymal/stromal	Muscle	Hematopoietic	Neuronal	Glial	Stem/progenitor	Germ line	Trophoblast/placental	Other
cell_hetero	k_count	root	40.8944	3.78333	20.5694	0.5	76.0278	22.5813	5.61706	17.9167	0.75	0.5	149.11
cell_hetero	k_count	anatomical	30.1667	3.53333	9.20833	0.5	37.8611	18.3313	2.65278	6.91667	0.75	0.5	79.6298
cell_hetero	k_count	lineage	8.52778	2.5	15.6944	0	20.9444	0.944444	0.111111	4.16667	0	0	21.1111
cell_hetero	k_count	developmental	0.833333	0	1	0	5.16667	1	0	9	0	0	15
cell_hetero	k_count	appearance	2	0.5	1	0	23	2	0	0	0	0	4.5
cell_hetero	k_count	role	1.03333	0.25	0	0	17.4667	3.25	0	0	0	0	17
cell_hetero	k_count	variant	2.5	0	0	0	1	0	0.5	0.5	0	0	4.5
cell_hetero	k_count	molecular signaling	2	0	4	0	2.5	2	0	1	0	0	1.5
cell_hetero	k_count	molecular signature	5.25	0	2.5	0	4.86667	1.25	0.5	2.5	0	0	17.3333
cell_hetero	k_count	eponym	1	0.5	1	0	1	0	0	0	0	0	1.5
cell_hetero	k_count	species	0.5	0	0	0	1	0	0	0	0	0	0.5
cell_hetero	k_count	state	1	0	0.5	0	3.83333	1	0	0.5	0	0	9.16667
cell_hetero	k_count	disease	22.2083	1.5	3.25	0	16.4167	0.291667	5.00595	11	0	0	102.827
cell_hetero	k_count	stimulus	0	0	0	0	0	1	0	0	0	0	0
cell_hetero	k_count	unknown token	1.5	0	1	0	2	1	0	1.5	0	0	7
filter	value	motif	Epithelial	Endothelial	Mesenchymal/stromal	Muscle	Hematopoietic	Neuronal	Glial	Stem/progenitor	Germ line	Trophoblast/placental	Other
cell_hetero	rate	root	0.34246	0.301061	0.344419	0.5	0.356798	0.413208	0.390429	0.325758	0.5	0.5	0.346221
cell_hetero	rate	anatomical	0.252623	0.281167	0.154186	0.5	0.177682	0.335439	0.184388	0.125758	0.5	0.5	0.184894
cell_hetero	rate	lineage	0.0714136	0.198939	0.262791	0	0.0982923	0.0172821	0.00772307	0.0757576	0	0	0.0490183
cell_hetero	rate	developmental	0.00697853	0	0.0167442	0	0.0242472	0.0182987	0	0.163636	0	0	0.0348288
cell_hetero	rate	appearance	0.0167485	0.0397878	0.0167442	0	0.107939	0.0365973	0	0	0	0	0.0104486
cell_hetero	rate	role	0.00865338	0.0198939	0	0	0.0819711	0.0594706	0	0	0	0	0.0394726
cell_hetero	rate	variant	0.0209356	0	0	0	0.004693	0	0.0347538	0.00909091	0	0	0.0104486
cell_hetero	rate	molecular signaling	0.0167485	0	0.0669767	0	0.0117325	0.0365973	0	0.0181818	0	0	0.00348288
cell_hetero	rate	molecular signature	0.0439647	0	0.0418605	0	0.0228393	0.0228733	0.0347538	0.0454545	0	0	0.0402466
cell_hetero	rate	eponym	0.00837424	0.0397878	0.0167442	0	0.004693	0	0	0	0	0	0.00348288
cell_hetero	rate	species	0.00418712	0	0	0	0.004693	0	0	0	0	0	0.00116096
cell_hetero	rate	state	0.00837424	0	0.00837209	0	0.0179898	0.0182987	0	0.00909091	0	0	0.0212843
cell_hetero	rate	disease	0.185978	0.119363	0.0544186	0	0.0770434	0.00533711	0.347952	0.2	0	0	0.238757
cell_hetero	rate	stimulus	0	0	0	0	0	0.0182987	0	0	0	0	0
cell_hetero	rate	unknown token	0.0125614	0	0.0167442	0	0.009386	0.0182987	0	0.0272727	0	0	0.0162534
filter	value	motif	Epithelial	Endothelial	Mesenchymal/stromal	Muscle	Hematopoietic	Neuronal	Glial	Stem/progenitor	Germ line	Trophoblast/placental	Other
cell_hetero	comp_rate	root	0.343909	0.27478	0.427983	0.432401	0.338647	0.386009	0.408248	0.329595	0.43128	0.411571	0.428705
cell_hetero	comp_rate	anatomical	0.242633	0.284512	0.239486	0.307726	0.0592888	0.15724	0.138453	0.148219	0.0189573	0.176737	0.29367
cell_hetero	comp_rate	lineage	0.116853	0.280481	0.101442	0.0201787	0.0545524	0.0280368	0.126797	0.179492	0.113744	0.131907	0.0585142
cell_hetero	comp_rate	developmental	0.0398506	0.000450076	0.0519406	0.0302681	0.0601569	0.0537824	0.0565114	0.254582	0.218009	0.118743	0.0359596
cell_hetero	comp_rate	appearance	0.0836877	0.0438824	0.0780663	0.0590948	0.0448438	0.121351	0.0332004	0.00577153	0.028436	0.0633089	0.0438079
cell_hetero	comp_rate	role	0.0168618	0.00225038	0.0130629	0.0302681	0.0977406	0.05646	0	0.00230861	0.056872	0.0105515	0.0898989
cell_hetero	comp_rate	variant	0.0512216	0.0315053	0.0105747	0.0393485	0.0708825	0.0265646	0.0180915	0.00384769	0.0331754	0.00791362	0.00599326
cell_hetero	comp_rate	molecular signaling	0.0266448	0.0135023	0.0111968	0.0100894	0.0214919	0.0882995	0.0254301	0.00692584	0.0189573	0.0159591	0.023973
cell_hetero	comp_rate	molecular signature	0.015271	0.00225038	0.014929	0.0100894	0.134	0.0252726	0.0141278	0.00577153	0	0	0
cell_hetero	comp_rate	eponym	0.0178162	0.00450076	0.00746451	0.0100894	0.00703111	0.0174757	0.134214	0.0115431	0	0.0158272	0
cell_hetero	comp_rate	species	0.00636293	0.0382565	0.0111968	0.0201787	0.00290033	0.00348842	0.0152581	0.0242404	0.0616114	0.0105515	0.00749158
cell_hetero	comp_rate	state	0.00795366	0.00450076	0.0130629	0.015134	0.070679	0.0134429	0.0240173	0.0138517	0.00947867	0.00527575	0
cell_hetero	comp_rate	disease	0.00389262	0.0146275	0.00746451	0.00504468	0.0096204	0.00617739	0	0.00577153	0	0.0290166	0.00599326
cell_hetero	comp_rate	stimulus	0	0	0	0	0.000245271	0.00322629	0	0	0	0	0
cell_hetero	comp_rate	unknown token	0.0270425	0.00450076	0.0121298	0.0100894	0.02792	0.013174	0.00565114	0.00808015	0.00947867	0.00263787	0.00599326
filter	value	motif	Epithelial	Endothelial	Mesenchymal/stromal	Muscle	Hematopoietic	Neuronal	Glial	Stem/progenitor	Germ line	Trophoblast/placental	Other
cell_hetero	pvalue	root	1	0.761208	0.242117	1	0.563499	0.678266	1	1	1	1	0.000534576
cell_hetero	pvalue	anatomical	0.830665	0.768425	0.12926	1	1.27157e-09	0.00228712	0.42897	0.849292	0.0375553	1	3.34743e-07
cell_hetero	pvalue	lineage	0.197926	0.53659	0.0002374	1	0.00926591	1	0.240902	0.0351859	1	1	0.471514
cell_hetero	pvalue	developmental	0.095913	1	0.375167	1	0.0201659	0.370124	1	0.162114	1	1	1
cell_hetero	pvalue	appearance	0.00422593	1	0.0887034	1	0.000157972	0.0601027	1	1	1	1	7.71844e-05
cell_hetero	pvalue	role	0.727032	1	1	1	0.421004	1	1	1	1	1	6.88762e-05
cell_hetero	pvalue	variant	0.0956958	1	1	1	5.75389e-06	0.407067	1	1	1	1	0.335007
cell_hetero	pvalue	molecular signaling	0.774172	1	0.00465577	1	0.339011	0.234376	1	0.317673	1	1	0.00397062
cell_hetero	pvalue	molecular signature	0.03643	1	0.225664	1	2.92572e-08	1	1	0.04043	1	1	0
cell_hetero	pvalue	eponym	0.727991	1	0.362085	1	1	1	0.240336	1	1	1	0
cell_hetero	pvalue	species	1	1	1	1	0.461339	1	1	0.645664	1	1	0.0848714
cell_hetero	pvalue	state	0.613363	1	1	1	0.00115597	0.524968	1	1	1	1	0
cell_hetero	pvalue	disease	3.47159e-30	0.0149937	0.0103706	1	4.34609e-10	1	0	2.24308e-14	1	1	6.8488e-129
cell_hetero	pvalue	stimulus	1	1	1	1	1	0.162834	1	1	1	1	1
cell_hetero	pvalue	unknown token	0.774839	1	0.519169	1	0.139256	0.517795	1	0.0731935	1	1	0.0163185
filter	value	motif	Epithelial	Endothelial	Mesenchymal/stromal	Muscle	Hematopoietic	Neuronal	Glial	Stem/progenitor	Germ line	Trophoblast/placental	Other
cell_hetero	qvalue	root	1	1	0.467562	1	0.882696	1	1	1	1	1	0.00240502
cell_hetero	qvalue	anatomical	1	1	0.290834	1	1.12398e-08	0.00927971	0.722245	1	0.111835	1	2.4731e-06
cell_hetero	qvalue	lineage	0.406529	0.85132	0.0011409	1	0.0325292	1	0.467562	0.106853	1	1	0.777998
cell_hetero	qvalue	developmental	0.231595	1	0.651606	1	0.0652425	0.64511	1	0.350422	1	1	1
cell_hetero	qvalue	appearance	0.0160911	1	0.219541	1	0.000797918	0.161689	1	1	1	1	0.000424514
cell_hetero	qvalue	role	1	1	1	1	0.711253	1	1	1	1	1	0.000391882
cell_hetero	qvalue	variant	0.231595	1	1	1	3.7476e-05	0.699505	1	1	1	1	0.60801
cell_hetero	qvalue	molecular signaling	1	1	0.0173279	1	0.60801	0.464065	1	0.584566	1	1	0.015476
cell_hetero	qvalue	molecular signature	0.109523	1	0.450418	1	2.37415e-07	1	1	0.117034	1	1	0
cell_hetero	qvalue	eponym	1	1	0.636139	1	1	1	0.467562	1	1	1	0
cell_hetero	qvalue	species	1	1	1	1	0.768898	1	1	0.97144	1	1	0.211112
cell_hetero	qvalue	state	0.945841	1	1	1	0.00484918	0.838255	1	1	1	1	0
cell_hetero	qvalue	disease	8.59218e-29	0.050148	0.0358984	1	4.13714e-09	1	0	2.52347e-13	1	1	2.42154e-127
cell_hetero	qvalue	stimulus	1	1	1	1	1	0.350447	1	1	1	1	1
cell_hetero	qvalue	unknown token	1	1	0.831679	1	0.30911	0.831679	1	0.186757	1	1	0.0538512

### Sheet: Motifs
Filter	Motif	rate	comp_rate	pvalue	qvalue	motif_count	filter_total	comp_motif_count	comp_filter_total
cell_phenotype(related)	root	0.311777	0.355289	9.25876e-08	5.55525e-07	1611.83	5169.83	3459.33	9736.67
cell_phenotype(related)	anatomical	0.130726	0.141869	0.0648523	0.0884349	675.833	5169.83	1381.33	9736.67
cell_phenotype(related)	lineage	0.0709887	0.0891476	0.000121795	0.000365385	367	5169.83	868	9736.67
cell_phenotype(related)	developmental	0.0858828	0.0736392	0.00845632	0.0149229	444	5169.83	717	9736.67
cell_phenotype(related)	appearance	0.0512589	0.0591578	0.0480809	0.0721214	265	5169.83	576	9736.67
cell_phenotype(related)	role	0.0518392	0.0554605	0.361932	0.402146	268	5169.83	540	9736.67
cell_phenotype(related)	variant	0.0296915	0.0459089	1.38797e-06	5.94845e-06	153.5	5169.83	447	9736.67
cell_phenotype(related)	molecular signaling	0.0304974	0.0283465	0.443079	0.458357	157.667	5169.83	276	9736.67
cell_phenotype(related)	molecular signature	0.114768	0.0637795	3.57216e-26	5.35824e-25	593.333	5169.83	621	9736.67
cell_phenotype(related)	eponym	0.0104452	0.0134543	0.120376	0.152471	54	5169.83	131	9736.67
cell_phenotype(related)	species	0.00483575	0.00965423	0.00134481	0.00268963	25	5169.83	94	9736.67
cell_phenotype(related)	state	0.0505174	0.0359466	2.97045e-05	9.90152e-05	261.167	5169.83	350	9736.67
cell_phenotype(related)	disease	0.0301751	0.00780555	3.47054e-24	3.47054e-23	156	5169.83	76	9736.67
cell_phenotype(related)	stimulus	0.00270802	0.000513523	0.000905238	0.00208901	14	5169.83	5	9736.67
cell_phenotype(related)	unknown token	0.0238886	0.0200274	0.121977	0.152471	123.5	5169.83	195	9736.67
Filter	Motif	rate	comp_rate	pvalue	qvalue	motif_count	filter_total	comp_motif_count	comp_filter_total
cell_hetero	root	0.351246	0.355289	0.8049	0.8049	338.25	963	3459.33	9736.67
cell_hetero	anatomical	0.197352	0.141869	8.52266e-06	3.196e-05	190.05	963	1381.33	9736.67
cell_hetero	lineage	0.0768432	0.0891476	0.210771	0.252925	74	963	868	9736.67
cell_hetero	developmental	0.0332295	0.0736392	4.09074e-07	2.04537e-06	32	963	717	9736.67
cell_hetero	appearance	0.0342679	0.0591578	0.000989029	0.00211935	33	963	576	9736.67
cell_hetero	role	0.0404984	0.0554605	0.0519691	0.0742415	39	963	540	9736.67
cell_hetero	variant	0.00934579	0.0459089	5.0622e-10	3.79665e-09	9	963	447	9736.67
cell_hetero	molecular signaling	0.0134995	0.0283465	0.00468946	0.00879274	13	963	276	9736.67
cell_hetero	molecular signature	0.035514	0.0637795	0.00023351	0.000636845	34.2	963	621	9736.67
cell_hetero	eponym	0.00519211	0.0134543	0.0234543	0.0370331	5	963	131	9736.67
cell_hetero	species	0.00207684	0.00965423	0.0112568	0.0187614	2	963	94	9736.67
cell_hetero	state	0.0166147	0.0359466	0.000786089	0.00196522	16	963	350	9736.67
cell_hetero	disease	0.168744	0.00780555	4.91984e-115	1.47595e-113	162.5	963	76	9736.67
cell_hetero	stimulus	0.00103842	0.000513523	0.43221	0.458357	1	963	5	9736.67
cell_hetero	unknown token	0.0145379	0.0200274	0.272809	0.314779	14	963	195	9736.67

### Sheet: Tables
Cell Phenotypes (exact)														Cell Phenotypes (exact) - compared with overall															0.01
motif	Epithelial	Endothelial	Mesenchymal/stromal	Muscle	Hematopoietic	Neuronal	Glial	Stem/progenitor	Germ line	Trophoblast/placental	Other	OVERALL		motif	OVERALL	Epithelial	Endothelial	Mesenchymal/stromal	Muscle	Hematopoietic	Neuronal	Glial	Stem/progenitor	Germ line	Trophoblast/placental	Other
root	0.343909	0.27478	0.427983	0.432401	0.338647	0.386009	0.408248	0.329595	0.43128	0.411571	0.428705	0.355289		root	0.355289		-0.0805095	0.0726937
anatomical	0.242633	0.284512	0.239486	0.307726	0.0592888	0.15724	0.138453	0.148219	0.0189573	0.176737	0.29367	0.141869		anatomical	0.141869	0.100764	0.142643	0.0976171	0.165856	-0.0825804				-0.122912		0.151801
lineage	0.116853	0.280481	0.101442	0.0201787	0.0545524	0.0280368	0.126797	0.179492	0.113744	0.131907	0.0585142	0.0891476		lineage	0.0891476	0.0277053	0.191333		-0.0689688	-0.0345951	-0.0611107		0.0903444
developmental	0.0398506	0.000450076	0.0519406	0.0302681	0.0601569	0.0537824	0.0565114	0.254582	0.218009	0.118743	0.0359596	0.0736392		developmental	0.0736392	-0.0337886	-0.0731891			-0.0134823			0.180943	0.14437
appearance	0.0836877	0.0438824	0.0780663	0.0590948	0.0448438	0.121351	0.0332004	0.00577153	0.028436	0.0633089	0.0438079	0.0591578		appearance	0.0591578	0.0245299				-0.0143141	0.0621928		-0.0533863
role	0.0168618	0.00225038	0.0130629	0.0302681	0.0977406	0.05646	0	0.00230861	0.056872	0.0105515	0.0898989	0.0554605		role	0.0554605	-0.0385987	-0.0532101	-0.0423976		0.0422801		-0.0554605	-0.0531518
variant	0.0512216	0.0315053	0.0105747	0.0393485	0.0708825	0.0265646	0.0180915	0.00384769	0.0331754	0.00791362	0.00599326	0.0459089		variant	0.0459089			-0.0353342		0.0249735	-0.0193443		-0.0420612
molecular signaling	0.0266448	0.0135023	0.0111968	0.0100894	0.0214919	0.0882995	0.0254301	0.00692584	0.0189573	0.0159591	0.023973	0.0283465		molecular signaling	0.0283465						0.059953		-0.0214206
molecular signature	0.015271	0.00225038	0.014929	0.0100894	0.134	0.0252726	0.0141278	0.00577153	0	0	0	0.0637795		molecular signature	0.0637795	-0.0485085	-0.0615291	-0.0488505	-0.0536902	0.0702203	-0.0385069	-0.0496517	-0.058008	-0.0637795	-0.0637795	-0.0637795
eponym	0.0178162	0.00450076	0.00746451	0.0100894	0.00703111	0.0174757	0.134214	0.0115431	0	0.0158272	0	0.0134543		eponym	0.0134543					-0.00642319		0.12076
species	0.00636293	0.0382565	0.0111968	0.0201787	0.00290033	0.00348842	0.0152581	0.0242404	0.0616114	0.0105515	0.00749158	0.00965423		species	0.00965423		0.0286022			-0.0067539			0.0145862	0.0519571
state	0.00795366	0.00450076	0.0130629	0.015134	0.070679	0.0134429	0.0240173	0.0138517	0.00947867	0.00527575	0	0.0359466		state	0.0359466	-0.0279929	-0.0314458	-0.0228837		0.0347324	-0.0225037		-0.0220949
disease	0.00389262	0.0146275	0.00746451	0.00504468	0.0096204	0.00617739	0	0.00577153	0	0.0290166	0.00599326	0.00780555		disease	0.00780555
stimulus	0	0	0	0	0.000245271	0.00322629	0	0	0	0	0	0.000513523		stimulus	0.000513523
Cell Phenotypes (related)														Cell Phenotypes (related) - compared with Cell Phenotypes (Exact)
motif	Epithelial	Endothelial	Mesenchymal/stromal	Muscle	Hematopoietic	Neuronal	Glial	Stem/progenitor	Germ line	Trophoblast/placental	Other	OVERALL		motif	OVERALL	Epithelial	Endothelial	Mesenchymal/stromal	Muscle	Hematopoietic	Neuronal	Glial	Stem/progenitor	Germ line	Trophoblast/placental	Other
root	0.298103	0.289919	0.355537	0.349398	0.311335	0.326479	0.33847	0.25586	0.360544	0.390969	0.322926	0.311777		root	-0.0435126						-0.0595294		-0.0737351
anatomical	0.187532	0.169978	0.13429	0.216867	0.0764013	0.177122	0.156852	0.162947	0.0408163	0.155286	0.245689	0.130726		anatomical			-0.114534	-0.105196		0.0171125
lineage	0.0777128	0.243561	0.109874	0.0722892	0.0453341	0.0254386	0.0847551	0.120702	0.0884354	0.0638767	0.08868	0.0709887		lineage	-0.0181588								-0.0587902
developmental	0.0991168	0.0706402	0.065967	0.0843373	0.0503235	0.0392137	0.0820033	0.26414	0.278912	0.110132	0.0720883	0.0858828		developmental		0.0592662	0.0701901
appearance	0.0884148	0.0264901	0.0404798	0.0963855	0.0463475	0.0615354	0.0429279	0.0286316	0.0408163	0.0792952	0.0818145	0.0512589		appearance							-0.0598153		0.02286
role	0.0128424	0.00883002	0.0385522	0.0240964	0.0759336	0.0715902	0.0418272	0.0117895	0.0544218	0	0.030895	0.0518392		role				0.0254893		-0.021807		0.0418272	0.00948086
variant	0.0216627	0.01766	0.0237738	0.0481928	0.0364855	0.0383519	0.0396258	0.00589474	0.0680272	0.0264317	0.00686555	0.0296915		variant	-0.0162175	-0.0295589				-0.0343969
molecular signaling	0.0249438	0.0264901	0.0102806	0	0.0210493	0.0925544	0.0187122	0.0117895	0	0	0.0240294	0.0304974		molecular signaling
molecular signature	0.0810058	0.058131	0.098308	0	0.172761	0.0851641	0.0566868	0.0621754	0	0.0638767	0.0732325	0.114768		molecular signature	0.0509888	0.0657347	0.0558806	0.083379		0.0387608	0.0598916	0.042559	0.0564039		0.0638767	0.0732325
eponym	0.0256848	0.00883002	0.00514029	0	0.0051454	0.0141773	0.0412768	0.00757895	0.0272109	0.00660793	0.00686555	0.0104452		eponym								-0.0929377		0.0272109		0.00686555
species	0.0039515	0.0154525	0.00385522	0.0722892	0.00374211	0.00241315	0	0.00421053	0.0136054	0.0132159	0.00343277	0.00483575		species	-0.00481848								-0.0200299
state	0.0111959	0.0331126	0.0424074	0.0120482	0.0882513	0.0211151	0.023115	0.0252632	0.0136054	0.0264317	0.0228852	0.0505174		state	0.0145708		0.0286118	0.0293445		0.0175724						0.0228852
disease	0.0352342	0.01766	0.0612551	0	0.0399158	0.00301644	0.0264172	0.0218947	0.0136054	0.0198238	0.0205966	0.0301751		disease	0.0223695	0.0313416		0.0537906		0.0302954		0.0264172	0.0161232	0.0136054
stimulus	0	0	0.00514029	0	0.000467763	0.0132723	0	0	0	0	0	0.00270802		stimulus	0.00219449			0.00514029			0.010046
Heterogeneous cell populations (exact and related)														Heterogeneous cell populations (exact and related) - compared with Cell Phenotypes (Exact)
motif	Epithelial	Endothelial	Mesenchymal/stromal	Muscle	Hematopoietic	Neuronal	Glial	Stem/progenitor	Germ line	Trophoblast/placental	Other	OVERALL		motif	OVERALL	Epithelial	Endothelial	Mesenchymal/stromal	Muscle	Hematopoietic	Neuronal	Glial	Stem/progenitor	Germ line	Trophoblast/placental	Other
root	0.34246	0.301061	0.344419	0.5	0.356798	0.413208	0.390429	0.325758	0.5	0.5	0.346221	0.351246		root												-0.0824839
anatomical	0.252623	0.281167	0.154186	0.5	0.177682	0.335439	0.184388	0.125758	0.5	0.5	0.184894	0.197352		anatomical	0.0554828					0.118393	0.178199					-0.108776
lineage	0.0714136	0.198939	0.262791	0	0.0982923	0.0172821	0.00772307	0.0757576	0	0	0.0490183	0.0768432		lineage				0.161349
developmental	0.00697853	0	0.0167442	0	0.0242472	0.0182987	0	0.163636	0	0	0.0348288	0.0332295		developmental	-0.0404097
appearance	0.0167485	0.0397878	0.0167442	0	0.107939	0.0365973	0	0	0	0	0.0104486	0.0342679		appearance	-0.0248899					0.0630952						-0.0333593
role	0.00865338	0.0198939	0	0	0.0819711	0.0594706	0	0	0	0	0.0394726	0.0404984		role												-0.0504263
variant	0.0209356	0	0	0	0.004693	0	0.0347538	0.00909091	0	0	0.0104486	0.00934579		variant	-0.0365631					-0.0661895
molecular signaling	0.0167485	0	0.0669767	0	0.0117325	0.0365973	0	0.0181818	0	0	0.00348288	0.0134995		molecular signaling	-0.014847
molecular signature	0.0439647	0	0.0418605	0	0.0228393	0.0228733	0.0347538	0.0454545	0	0	0.0402466	0.035514		molecular signature	-0.0282655					-0.111161						0.0402466
eponym	0.00837424	0.0397878	0.0167442	0	0.004693	0	0	0	0	0	0.00348288	0.00519211		eponym												0.00348288
species	0.00418712	0	0	0	0.004693	0	0	0	0	0	0.00116096	0.00207684		species
state	0.00837424	0	0.00837209	0	0.0179898	0.0182987	0	0.00909091	0	0	0.0212843	0.0166147		state	-0.0193318					-0.0526892						0.0212843
disease	0.185978	0.119363	0.0544186	0	0.0770434	0.00533711	0.347952	0.2	0	0	0.238757	0.168744		disease	0.160938	0.182085				0.067423		0.347952	0.194228			0.232764
stimulus	0	0	0	0	0	0.0182987	0	0	0	0	0	0.00103842		stimulus
